# Ecological background predicts object feature salience in *Sylvaemus uralensis* and *Apodemus agrarius*

**DOI:** 10.64898/2026.04.08.717221

**Authors:** M. Yurin Alexander, A. Solodova Ekaterina, A. Egovtsev Nikita, M. Malygin Vasily, Viktor Yu. Oleinichenko, G. Pleskacheva Marina

## Abstract

Animals should attend preferentially to stimulus features relevant to their ecological niche, but whether this predicts which object features drive exploration in behavioral assays has not been, to our knowledge, systematically tested. We presented two wild-caught mouse species with contrasting ecologies – wood mice (*Sylvaemus uralensis*), which inhabit forests and regularly climb, and striped field mice (*Apodemus agrarius*), which occupy open habitats – with six pairs of objects assembled from standardized components, the members of each pair differing along exactly one researcher-defined feature: height, colour, apex shape, aperture presence, or decorative motif. Height produced a species-specific, ecology-predicted response: *S. uralensis* avoided the shortest object, converging across zone occupancy, tactile contact, and climbing, while *A. agrarius* showed no comparable avoidance. No other feature produced a detectable preference in either species. Two of these nulls were features we had also expected to be salient on general ecological grounds, though without predicting a species difference; only the comparative prediction, height, was borne out. General biological plausibility of this kind, reasoned by an experimenter, is therefore not sufficient to establish that a feature is salient, and paired-object testing against single features offers a tractable way to find out which are, in a given species, before those objects are used in memory or novelty assays.
