## Supplemental Tables 1, 2 for "Ecological background predicts object feature salience in *Sylvaemus uralensis* and *Apodemus agrarius*": Supplementary Table 1.xlsx

### Sheet: Лист1
Subject	Species	Age	Object	Pair	Excluded_Int	Excluded_Dur	L	MT	MO	BO	H	JON	JUP	RUP	RO	Total	Touches	Climbing	Zone_Duration	Pair_Total_Duration	Duration_PI	Zone_Visits	Visit_PI	LOO_Dev_Duration	LOO_Dev_Total	LOO_Dev_Touches	LOO_Dev_Climbing
SU-1	SU	sad	C	P1			10	5	5	0	0	3	1	2	1	27	10	6	37	85	-0.1294	9	-0.1818	-2.64	7.09	4.27	-1.18
SU-1	SU	sad	T	P1			13	10	7	0	0	6	5	6	1	48	17	17	48	85	-0.1294	13	-0.1818	9.36	30	11.91	10.82
SU-1	SU	sad	HD	P2			9	0	3	0	0	4	0	0	0	16	3	4	49	88	0.1136	16	0.3913	10.45	-4.91	-3.36	-3.36
SU-1	SU	sad	LD	P2			3	2	2	0	0	0	0	0	0	7	4	0	39	88	0.1136	7	0.3913	-0.45	-14.73	-2.27	-7.73
SU-1	SU	sad	HA	P3			8	7	2	1	0	0	0	0	1	19	10	0	19	37	0.027	9	0.2857	-22.27	-1.64	4.27	-7.73
SU-1	SU	sad	SA	P3			5	1	1	0	1	0	0	0	0	8	3	0	18	37	0.027	5	0.2857	-23.36	-13.64	-3.36	-7.73
SU-1	SU	sad	WP	P4			10	8	3	0	0	5	5	3	0	34	11	13	44	76	0.1579	11	0.2941	5	14.73	5.36	6.45
SU-1	SU	sad	BP	P4			6	5	0	0	0	5	5	4	0	25	5	14	32	76	0.1579	6	0.2941	-8.09	4.91	-1.18	7.55
SU-1	SU	sad	WB	P5			6	2	1	0	0	2	0	0	0	11	3	2	46	62	0.4839	11	0.2222	7.18	-10.36	-3.36	-5.55
SU-1	SU	sad	SB	P5			2	2	0	0	0	3	0	0	0	7	2	3	16	62	0.4839	7	0.2222	-25.55	-14.73	-4.45	-4.45
SU-1	SU	sad	CFE	P6			5	0	4	0	0	7	6	1	0	23	4	14	72	125	0.152	12	-0.1111	35.55	2.73	-2.27	7.55
SU-1	SU	sad	CF	P6			8	1	0	0	0	6	5	1	0	21	1	12	53	125	0.152	15	-0.1111	14.82	0.55	-5.55	5.36
SU-2	SU	ad	C	P1			13	10	6	0	0	4	0	1	2	36	16	5	33	68	-0.0294	13	0.0833	-14.33	18.67	8.67	2.56
SU-2	SU	ad	T	P1			11	10	5	0	0	4	1	2	0	33	15	7	35	68	-0.0294	11	0.0833	-12.11	15.33	7.56	4.78
SU-2	SU	ad	HD	P2			9	7	1	0	1	1	0	1	1	21	9	2	58	102	0.1373	9	0	13.44	2	0.89	-0.78
SU-2	SU	ad	LD	P2			9	6	2	0	0	2	0	2	3	24	8	4	44	102	0.1373	9	0	-2.11	5.33	-0.22	1.44
SU-2	SU	ad	HA	P3	missing video	missing video	0	0	0	0	0	0	0	0	0	0	0	0
SU-2	SU	ad	SA	P3	missing video	missing video	0	0	0	0	0	0	0	0	0	0	0	0
SU-2	SU	ad	WP	P4			4	3	2	0	0	1	0	0	1	11	5	1	170	174	0.954	4	0.1429	137.89	-9.11	-3.56	-1.89
SU-2	SU	ad	BP	P4			3	1	0	0	0	0	0	0	0	4	1	0	4	174	0.954	3	0.1429	-46.56	-16.89	-8	-3
SU-2	SU	ad	WB	P5			11	6	4	0	0	2	0	1	0	24	10	3	40	81	-0.0123	11	0.1579	-6.56	5.33	2	0.33
SU-2	SU	ad	SB	P5			8	6	2	0	2	2	0	0	0	20	10	2	41	81	-0.0123	8	0.1579	-5.44	0.89	2	-0.78
SU-2	SU	ad	CFE	P6			5	3	1	0	0	1	0	1	1	12	4	2	17	34	0	5	0.4286	-32.11	-8	-4.67	-0.78
SU-2	SU	ad	CF	P6			2	2	2	0	0	1	0	0	0	7	4	1	17	34	0	2	0.4286	-32.11	-13.56	-4.67	-1.89
SU-3	SU	ad	C	P1			7	0	0	0	0	0	0	0	0	7	0	0	15	55	-0.4545	7	-0.3636	-30.11	-17.78	-7.22	-3.67
SU-3	SU	ad	T	P1			14	0	1	0	0	0	0	0	0	15	1	0	40	55	-0.4545	15	-0.3636	-2.33	-8.89	-6.11	-3.67
SU-3	SU	ad	HD	P2	<20s (14s)	<20s (14s)	7	5	4	0	0	0	0	0	0	16	9	0	11	14
SU-3	SU	ad	LD	P2	<20s (14s)	<20s (14s)	12	7	2	0	0	1	0	0	0	22	9	1	3	14
SU-3	SU	ad	HA	P3			14	1	0	0	1	0	0	0	0	16	2	0	40	48	0.6667	16	0.5238	-2.33	-7.78	-5	-3.67
SU-3	SU	ad	SA	P3			5	0	0	0	0	0	0	0	0	5	0	0	8	48	0.6667	5	0.5238	-37.89	-20	-7.22	-3.67
SU-3	SU	ad	WP	P4			7	0	0	0	0	0	0	0	0	7	0	0	7	54	-0.7407	7	-0.3913	-39	-17.78	-7.22	-3.67
SU-3	SU	ad	BP	P4			13	3	0	0	0	0	0	0	0	16	3	0	47	54	-0.7407	16	-0.3913	5.44	-7.78	-3.89	-3.67
SU-3	SU	ad	WB	P5			7	5	0	0	0	0	0	0	0	12	5	0	28	102	-0.451	12	-0.2727	-15.67	-12.22	-1.67	-3.67
SU-3	SU	ad	SB	P5			16	5	0	0	0	0	0	0	0	21	5	0	74	102	-0.451	21	-0.2727	35.44	-2.22	-1.67	-3.67
SU-3	SU	ad	CFE	P6			17	8	5	0	0	5	3	0	1	39	13	8	45	162	-0.4444	18	-0.2941	3.22	17.78	7.22	5.22
SU-3	SU	ad	CF	P6			30	21	15	0	0	12	3	10	1	92	36	25	117	162	-0.4444	33	-0.2941	83.22	76.67	32.78	24.11
SU-4	SU	sad	C	P1	counterbalancing	counterbalancing	41	36	22	2	0	18	12	3	6	140	60	33	108	147
SU-4	SU	sad	T	P1	counterbalancing	counterbalancing	35	26	12	0	0	9	7	2	3	94	38	18	39	147
SU-4	SU	sad	HD	P2			43	38	10	1	2	7	0	3	0	104	51	10	148	199	0.4874	43	0.2647	76	35.86	20.86	-4
SU-4	SU	sad	LD	P2			25	21	1	0	2	0	0	0	2	51	24	0	51	199	0.4874	25	0.2647	-34.86	-24.71	-10	-15.43
SU-4	SU	sad	HA	P3			21	20	8	0	10	0	0	0	4	63	38	0	84	115	0.4609	21	0.2727	2.86	-11	6	-15.43
SU-4	SU	sad	SA	P3			12	12	8	0	0	2	0	1	0	35	20	3	31	115	0.4609	12	0.2727	-57.71	-43	-14.57	-12
SU-4	SU	sad	WP	P4	missing video	missing video	0	0	0	0	0	0	0	0	0	0	0	0
SU-4	SU	sad	BP	P4	missing video	missing video	0	0	0	0	0	0	0	0	0	0	0	0
SU-4	SU	sad	WB	P5			15	13	8	0	0	9	8	0	0	53	21	17	61	169	-0.2781	15	-0.2683	-23.43	-22.43	-13.43	4
SU-4	SU	sad	SB	P5			26	22	14	1	0	16	12	3	6	100	37	31	108	169	-0.2781	26	-0.2683	30.29	31.29	4.86	20
SU-4	SU	sad	CFE	P6			28	25	13	0	0	11	7	3	4	91	38	21	104	169	0.2308	28	0.0769	25.71	21	6	8.57
SU-4	SU	sad	CF	P6			23	22	11	0	0	14	10	2	2	84	33	26	65	169	0.2308	24	0.0769	-18.86	13	0.29	14.29
SU-5	SU	sad	C	P1			20	11	5	2	0	8	5	4	2	57	18	17	60	112	0.0714	20	0.0811	-11.09	-19.64	-15.91	-1.36
SU-5	SU	sad	T	P1			18	15	4	1	0	14	6	0	0	58	20	20	52	112	0.0714	17	0.0811	-19.82	-18.55	-13.73	1.91
SU-5	SU	sad	HD	P2			31	27	11	7	0	17	5	5	0	103	45	27	112	149	0.5034	30	0.4634	45.64	30.55	13.55	9.55
SU-5	SU	sad	LD	P2			12	7	3	2	0	4	2	0	0	30	12	6	37	149	0.5034	11	0.4634	-36.18	-49.09	-22.45	-13.36
SU-5	SU	sad	HA	P3			30	29	23	0	4	19	5	1	0	111	56	25	83	138	0.2029	30	0.3636	14	39.27	25.55	7.36
SU-5	SU	sad	SA	P3			14	14	12	0	0	11	6	1	0	58	26	18	55	138	0.2029	14	0.3636	-16.55	-18.55	-7.18	-0.27
SU-5	SU	sad	WP	P4			12	12	10	0	0	8	6	7	0	55	22	21	32	121	-0.4711	12	-0.3333	-41.64	-21.82	-11.55	3
SU-5	SU	sad	BP	P4			23	21	16	0	0	13	4	8	2	87	37	25	89	121	-0.4711	24	-0.3333	20.55	13.09	4.82	7.36
SU-5	SU	sad	WB	P5			38	29	12	0	0	11	7	5	1	103	41	23	124	182	0.3626	38	0.1515	58.73	30.55	9.18	5.18
SU-5	SU	sad	SB	P5			29	24	11	1	0	7	2	3	0	77	36	12	58	182	0.3626	28	0.1515	-13.27	2.18	3.73	-6.82
SU-5	SU	sad	CFE	P6			36	22	19	1	0	13	2	0	0	93	42	15	95	140	0.3571	36	0.2414	27.09	19.64	10.27	-3.55
SU-5	SU	sad	CF	P6			22	21	15	0	0	10	0	0	0	68	36	10	45	140	0.3571	22	0.2414	-27.45	-7.64	3.73	-9
SU-6	SU	sad	C	P1			6	3	2	0	0	1	0	0	0	12	5	1	9	22	-0.1818	6	-0.0769	-16.22	-16.44	-7.22	-3.44
SU-6	SU	sad	T	P1			7	5	4	0	0	1	0	1	0	18	9	2	13	22	-0.1818	7	-0.0769	-11.78	-9.78	-2.78	-2.33
SU-6	SU	sad	HD	P2			11	5	2	0	0	2	0	1	0	21	7	3	36	45	0.6	10	0.3333	13.78	-6.44	-5	-1.22
SU-6	SU	sad	LD	P2			5	5	5	0	0	5	0	0	0	20	10	5	9	45	0.6	5	0.3333	-16.22	-7.56	-1.67	1
SU-6	SU	sad	HA	P3			14	10	5	0	0	4	0	4	0	37	15	8	28	58	-0.0345	14	-0.0968	4.89	11.33	3.89	4.33
SU-6	SU	sad	SA	P3			17	14	3	0	0	7	0	5	0	46	17	12	30	58	-0.0345	17	-0.0968	7.11	21.33	6.11	8.78
SU-6	SU	sad	WP	P4			12	8	2	0	0	1	0	0	0	23	10	1	29	60	-0.0333	12	-0.2258	6	-4.22	-1.67	-3.44
SU-6	SU	sad	BP	P4			19	18	5	0	0	3	0	0	0	45	23	3	31	60	-0.0333	19	-0.2258	8.22	20.22	12.78	-1.22
SU-6	SU	sad	WB	P5			12	9	4	0	0	3	0	1	1	30	13	4	34	51	0.3333	12	0.2	11.56	3.56	1.67	-0.11
SU-6	SU	sad	SB	P5			8	3	3	0	0	2	0	0	0	16	6	2	17	51	0.3333	8	0.2	-7.33	-12	-6.11	-2.33
SU-6	SU	sad	CFE	P6	<20s (5s)	<20s (5s)	1	0	0	0	0	0	0	0	0	1	0	0	1	5
SU-6	SU	sad	CF	P6	<20s (5s)	<20s (5s)	3	1	0	0	0	0	0	0	0	4	1	0	4	5
SU-7	SU	ad	C	P1	<20s (1s)	<20s (1s)	0	0	0	0	0	0	0	0	0	0	0	0	0	1
SU-7	SU	ad	T	P1	<20s (1s)	<20s (1s)	1	0	0	0	0	0	0	0	0	1	0	0	1	1
SU-7	SU	ad	HD	P2			5	2	0	0	0	0	0	0	0	7	2	0	11	45	-0.5111	5	-0.0909	-61.86	-20.29	-7.57	-3.43
SU-7	SU	ad	LD	P2			6	4	2	0	1	0	0	0	1	14	7	0	34	45	-0.5111	6	-0.0909	-35.57	-12.29	-1.86	-3.43
SU-7	SU	ad	HA	P3			9	8	2	0	0	5	3	3	0	30	10	11	34	193	-0.6477	8	-0.1111	-35.57	6	1.57	9.14
SU-7	SU	ad	SA	P3			14	6	1	0	0	4	2	1	0	28	7	7	159	193	-0.6477	10	-0.1111	107.29	3.71	-1.86	4.57
SU-7	SU	ad	WP	P4			17	13	2	0	0	1	0	0	0	33	15	1	44	171	-0.4854	16	-0.0303	-24.14	9.43	7.29	-2.29
SU-7	SU	ad	BP	P4			21	13	3	0	0	3	0	2	1	43	16	5	127	171	-0.4854	17	-0.0303	70.71	20.86	8.43	2.29
SU-7	SU	ad	WB	P5	<20s (2s)	<20s (2s)	0	0	0	0	0	0	0	0	0	0	0	0	0	2
SU-7	SU	ad	SB	P5	<20s (2s)	<20s (2s)	1	0	0	0	0	0	0	0	0	1	0	0	2	2
SU-7	SU	ad	CFE	P6			15	4	0	0	0	0	0	0	1	20	4	0	51	112	-0.0893	14	-0.0345	-16.14	-5.43	-5.29	-3.43
SU-7	SU	ad	CF	P6			15	6	2	0	0	0	0	0	0	23	8	0	61	112	-0.0893	15	-0.0345	-4.71	-2	-0.71	-3.43
SU-8	SU	sad	C	P1			3	1	1	0	0	0	0	0	2	7	2	0	10	67	-0.7015	3	-0.4	-16.82	-10.18	-6	-1.45
SU-8	SU	sad	T	P1			7	7	3	1	0	1	0	1	3	23	11	2	57	67	-0.7015	7	-0.4	34.45	7.27	3.82	0.73
SU-8	SU	sad	HD	P2			10	7	4	0	0	2	0	0	0	23	11	2	31	51	0.2157	10	0.1765	6.09	7.27	3.82	0.73
SU-8	SU	sad	LD	P2			7	2	1	0	0	0	0	0	0	10	3	0	20	51	0.2157	7	0.1765	-5.91	-6.91	-4.91	-1.45
SU-8	SU	sad	HA	P3			3	3	3	0	0	0	0	0	0	9	6	0	18	21	0.7143	3	0.5	-8.09	-8	-1.64	-1.45
SU-8	SU	sad	SA	P3			1	1	1	0	0	0	0	0	0	3	2	0	3	21	0.7143	1	0.5	-24.45	-14.55	-6	-1.45
SU-8	SU	sad	WP	P4			6	3	2	0	0	1	0	0	0	12	5	1	8	27	-0.4074	6	-0.2	-19	-4.73	-2.73	-0.36
SU-8	SU	sad	BP	P4			9	6	2	0	0	1	0	0	0	18	8	1	19	27	-0.4074	9	-0.2	-7	1.82	0.55	-0.36
SU-8	SU	sad	WB	P5			14	13	8	0	0	4	0	4	4	47	21	8	67	74	0.8108	14	0.4737	45.36	33.45	14.73	7.27
SU-8	SU	sad	SB	P5			5	3	2	0	0	1	0	0	0	11	5	1	7	74	0.8108	5	0.4737	-20.09	-5.82	-2.73	-0.36
SU-8	SU	sad	CFE	P6			9	6	1	0	0	0	0	0	0	16	7	0	31	65	-0.0462	9	0.125	6.09	-0.36	-0.55	-1.45
SU-8	SU	sad	CF	P6			7	6	2	1	0	1	0	0	0	17	9	1	34	65	-0.0462	7	0.125	9.36	0.73	1.64	-0.36
SU-9	SU	sad	C	P1			14	13	12	0	0	8	4	4	2	57	25	16	68	113	0.2035	14	0.2174	26.45	5.64	3.91	0.91
SU-9	SU	sad	T	P1			9	9	7	0	0	7	1	7	0	40	16	15	45	113	0.2035	9	0.2174	1.36	-12.91	-5.91	-0.18
SU-9	SU	sad	HD	P2			27	22	20	0	0	19	7	11	0	106	42	37	86	105	0.6381	26	0.4444	46.09	59.09	22.45	23.82
SU-9	SU	sad	LD	P2			9	6	3	0	0	4	0	2	1	25	9	6	19	105	0.6381	10	0.4444	-27	-29.27	-13.55	-10
SU-9	SU	sad	HA	P3			25	23	16	1	2	15	6	6	4	98	42	27	68	112	0.2143	25	0.2195	26.45	50.36	22.45	12.91
SU-9	SU	sad	SA	P3			16	12	9	0	0	8	0	5	3	53	21	13	44	112	0.2143	16	0.2195	0.27	1.27	-0.45	-2.36
SU-9	SU	sad	WP	P4			11	9	4	0	0	4	0	2	1	31	13	6	25	46	0.087	11	0.1579	-20.45	-22.73	-9.18	-10
SU-9	SU	sad	BP	P4			8	8	5	0	0	4	2	2	0	29	13	8	21	46	0.087	8	0.1579	-24.82	-24.91	-9.18	-7.82
SU-9	SU	sad	WB	P5			14	12	8	0	2	8	2	7	0	53	22	17	55	81	0.358	14	0.2174	12.27	1.27	0.64	2
SU-9	SU	sad	SB	P5			9	8	3	1	0	3	0	1	1	26	12	4	26	81	0.358	9	0.2174	-19.36	-28.18	-10.27	-12.18
SU-9	SU	sad	CFE	P6			15	13	11	0	0	9	9	2	1	60	24	20	33	68	-0.0294	15	0.0714	-11.73	8.91	2.82	5.27
SU-9	SU	sad	CF	P6			13	11	7	0	0	7	3	3	0	44	18	13	35	68	-0.0294	13	0.0714	-9.55	-8.55	-3.73	-2.36
SU-10	SU	sad	C	P1			2	5	0	0	0	3	3	7	2	22	5	13	34	62	0.0968	11	0.1579	4.64	9.82	2.27	12
SU-10	SU	sad	T	P1			2	4	2	0	0	1	1	1	0	11	6	3	28	62	0.0968	8	0.1579	-1.91	-2.18	3.36	1.09
SU-10	SU	sad	HD	P2			6	2	2	0	0	2	0	0	0	12	4	2	26	68	-0.2353	12	-0.1429	-4.09	-1.09	1.18	0
SU-10	SU	sad	LD	P2			11	1	0	0	0	2	0	0	2	16	1	2	42	68	-0.2353	16	-0.1429	13.36	3.27	-2.09	0
SU-10	SU	sad	HA	P3			6	2	1	0	1	1	0	0	1	12	4	1	30	54	0.1111	12	0.2	0.27	-1.09	1.18	-1.09
SU-10	SU	sad	SA	P3			6	0	0	0	0	2	0	0	0	8	0	2	24	54	0.1111	8	0.2	-6.27	-5.45	-3.18	0
SU-10	SU	sad	WP	P4			3	3	1	0	0	0	0	0	0	7	4	0	14	45	-0.3778	7	-0.3	-17.18	-6.55	1.18	-2.18
SU-10	SU	sad	BP	P4			9	3	1	0	0	0	0	0	0	13	4	0	31	45	-0.3778	13	-0.3	1.36	0	1.18	-2.18
SU-10	SU	sad	WB	P5			6	2	0	0	0	1	0	0	0	9	2	1	28	79	-0.2911	9	-0.25	-1.91	-4.36	-1	-1.09
SU-10	SU	sad	SB	P5			13	2	0	0	0	0	0	0	0	15	2	0	51	79	-0.2911	15	-0.25	23.18	2.18	-1	-2.18
SU-10	SU	sad	CFE	P6			13	2	0	0	0	0	0	0	0	15	2	0	28	49	0.1429	15	-0.0323	-1.91	2.18	-1	-2.18
SU-10	SU	sad	CF	P6			15	1	0	0	0	0	0	0	0	16	1	0	21	49	0.1429	16	-0.0323	-9.55	3.27	-2.09	-2.18
SU-11	SU	ad	C	P1			13	9	5	0	0	0	0	0	0	27	14	0	21	45	-0.0667	13	-0.037	-12.22	-26	-9.78	-12.78
SU-11	SU	ad	T	P1			14	13	8	0	0	1	0	1	0	37	21	2	24	45	-0.0667	14	-0.037	-8.89	-14.89	-2	-10.56
SU-11	SU	ad	HD	P2			3	2	2	0	0	0	0	0	0	7	4	0	8	40	-0.6	3	-0.5	-26.67	-48.22	-20.89	-12.78
SU-11	SU	ad	LD	P2			9	7	4	0	0	1	0	1	0	22	11	2	32	40	-0.6	9	-0.5	0	-31.56	-13.11	-10.56
SU-11	SU	ad	HA	P3			13	8	6	0	3	0	0	0	2	32	17	0	28	56	0	13	-0.1875	-4.44	-20.44	-6.44	-12.78
SU-11	SU	ad	SA	P3			19	13	7	0	0	0	0	0	2	41	20	0	28	56	0	19	-0.1875	-4.44	-10.44	-3.11	-12.78
SU-11	SU	ad	WP	P4			17	13	9	0	0	9	1	8	0	57	22	18	28	60	-0.0667	17	0	-4.44	7.33	-0.89	7.22
SU-11	SU	ad	BP	P4			17	16	14	0	0	13	0	6	0	66	30	19	32	60	-0.0667	17	0	0	17.33	8	8.33
SU-11	SU	ad	WB	P5	<20s (19s)	<20s (19s)	5	4	2	0	0	2	0	1	0	14	6	3	7	19
SU-11	SU	ad	SB	P5	<20s (19s)	<20s (19s)	5	6	1	0	0	1	0	0	0	13	7	1	12	19
SU-11	SU	ad	CFE	P6			27	21	21	0	0	20	3	15	0	107	42	38	64	119	0.0756	27	0.0385	35.56	62.89	21.33	29.44
SU-11	SU	ad	CF	P6			25	24	23	0	0	20	1	15	0	108	47	36	55	119	0.0756	25	0.0385	25.56	64	26.89	27.22
SU-12	SU	ad	C	P1	counterbalancing	counterbalancing	10	8	7	0	0	6	3	2	0	36	15	11	16	22
SU-12	SU	ad	T	P1	counterbalancing	counterbalancing	14	12	11	0	0	9	6	3	0	55	23	18	6	22
SU-12	SU	ad	HD	P2			16	15	13	0	0	13	11	7	1	76	28	31	30	52	0.1538	16	0	4.8	37	12.8	19.8
SU-12	SU	ad	LD	P2			16	9	4	0	0	4	1	2	1	37	13	7	22	52	0.1538	16	0	-4.8	-9.8	-5.2	-9
SU-12	SU	ad	HA	P3			8	8	6	0	0	3	1	3	0	29	14	7	14	43	-0.3488	8	-0.36	-14.4	-19.4	-4	-9
SU-12	SU	ad	SA	P3			17	11	7	0	0	4	2	4	1	46	18	10	29	43	-0.3488	17	-0.36	3.6	1	0.8	-5.4
SU-12	SU	ad	WP	P4	missing video	missing video	0	0	0	0	0	0	0	0	0	0	0	0
SU-12	SU	ad	BP	P4	missing video	missing video	0	0	0	0	0	0	0	0	0	0	0	0
SU-12	SU	ad	WB	P5	<20s (14s)	<20s (14s)	5	2	1	0	0	1	1	0	0	10	3	2	8	14
SU-12	SU	ad	SB	P5	<20s (14s)	<20s (14s)	3	1	1	0	0	1	1	1	0	8	2	3	6	14
SU-12	SU	ad	CFE	P6			7	7	5	0	0	5	3	4	1	32	12	12	29	61	-0.0492	7	-0.2632	3.6	-15.8	-6.4	-3
SU-12	SU	ad	CF	P6			12	10	9	0	0	9	6	5	0	51	19	20	32	61	-0.0492	12	-0.2632	7.2	7	2	6.6
SU-13	SU	sad	C	P1			19	7	5	0	0	3	1	1	6	42	12	5	80	177	-0.096	16	-0.2	-29	-14.45	-10.09	-8.45
SU-13	SU	sad	T	P1			24	18	13	0	0	8	0	4	4	71	31	12	97	177	-0.096	24	-0.2	-10.45	17.18	10.64	-0.82
SU-13	SU	sad	HD	P2			25	21	7	8	0	15	2	8	4	90	36	25	258	302	0.7086	25	0.3889	165.18	37.91	16.09	13.36
SU-13	SU	sad	LD	P2			11	3	2	0	0	3	1	0	0	20	5	4	44	302	0.7086	11	0.3889	-68.27	-38.45	-17.73	-9.55
SU-13	SU	sad	HA	P3			29	20	5	0	36	0	0	0	6	96	61	0	173	213	0.6244	29	0.3488	72.45	44.45	43.36	-13.91
SU-13	SU	sad	SA	P3			16	7	2	0	1	1	0	0	5	32	10	1	40	213	0.6244	14	0.3488	-72.64	-25.36	-12.27	-12.82
SU-13	SU	sad	WP	P4			10	4	1	0	0	5	4	3	0	27	5	12	25	200	-0.75	10	-0.3333	-89	-30.82	-17.73	-0.82
SU-13	SU	sad	BP	P4			16	15	6	1	0	10	6	8	2	64	22	24	175	200	-0.75	20	-0.3333	74.64	9.55	0.82	12.27
SU-13	SU	sad	WB	P5			9	7	2	0	0	6	6	0	0	30	9	12	25	251	-0.8008	9	-0.1	-89	-27.55	-13.36	-0.82
SU-13	SU	sad	SB	P5			17	8	3	0	0	12	7	4	0	51	11	23	226	251	-0.8008	11	-0.1	130.27	-4.64	-11.18	11.18
SU-13	SU	sad	CFE	P6			22	16	10	0	0	5	0	3	1	57	26	8	78	136	0.1471	22	-0.0833	-31.18	1.91	5.18	-5.18
SU-13	SU	sad	CF	P6			26	15	12	0	0	11	6	10	3	83	27	27	58	136	0.1471	26	-0.0833	-53	30.27	6.27	15.55
SU-14	SU	ad	C	P1			10	0	2	0	0	0	0	1	1	14	2	1	98	139	0.4101	14	0.1667	51.11	-11.44	-4	-6.44
SU-14	SU	ad	T	P1			6	1	1	0	0	1	0	0	2	11	2	1	41	139	0.4101	10	0.1667	-12.22	-14.78	-4	-6.44
SU-14	SU	ad	HD	P2			4	1	1	0	0	2	0	0	1	9	2	2	60	83	0.4458	9	0.2	8.89	-17	-4	-5.33
SU-14	SU	ad	LD	P2			4	1	0	0	0	0	0	0	1	6	1	0	23	83	0.4458	6	0.2	-32.22	-20.33	-5.11	-7.56
SU-14	SU	ad	HA	P3			7	3	3	0	0	5	5	0	3	26	6	10	45	91	-0.011	16	-0.0857	-7.78	1.89	0.44	3.56
SU-14	SU	ad	SA	P3			12	1	2	0	0	4	4	2	3	28	3	10	46	91	-0.011	19	-0.0857	-6.67	4.11	-2.89	3.56
SU-14	SU	ad	WP	P4			10	7	2	0	0	0	0	0	3	22	9	0	23	112	-0.5893	12	-0.4286	-32.22	-2.56	3.78	-7.56
SU-14	SU	ad	BP	P4			18	14	11	0	0	8	8	7	9	75	25	23	89	112	-0.5893	30	-0.4286	41.11	56.33	21.56	18
SU-14	SU	ad	WB	P5	<20s (9s)	<20s (9s)	3	0	0	0	0	0	0	0	0	3	0	0	7	9
SU-14	SU	ad	SB	P5	<20s (9s)	<20s (9s)	1	0	0	0	0	0	0	0	0	1	0	0	2	9
SU-14	SU	ad	CFE	P6			4	1	2	0	0	4	4	1	2	18	3	9	33	95	-0.3053	8	-0.36	-21.11	-7	-2.89	2.44
SU-14	SU	ad	CF	P6			13	2	1	0	0	5	5	2	6	34	3	12	62	95	-0.3053	17	-0.36	11.11	10.78	-2.89	5.78
SU-15	SU	sad	C	P1			4	4	3	0	0	2	1	0	0	14	7	3	7	58	-0.7586	4	-0.3333	-36.67	-21	-9.11	-3.67
SU-15	SU	sad	T	P1			8	8	7	0	0	7	6	0	0	36	15	13	51	58	-0.7586	8	-0.3333	12.22	3.44	-0.22	7.44
SU-15	SU	sad	HD	P2			3	2	1	0	0	1	0	0	0	7	3	1	9	21	-0.1429	3	-0.4	-34.44	-28.78	-13.56	-5.89
SU-15	SU	sad	LD	P2			7	6	4	0	1	2	1	0	0	21	11	3	12	21	-0.1429	7	-0.4	-31.11	-13.22	-4.67	-3.67
SU-15	SU	sad	HA	P3			6	5	3	0	0	2	0	1	0	17	8	3	19	80	-0.525	6	-0.5556	-23.33	-17.67	-8	-3.67
SU-15	SU	sad	SA	P3			21	18	9	0	0	8	0	6	2	64	27	14	61	80	-0.525	21	-0.5556	23.33	34.56	13.11	8.56
SU-15	SU	sad	WP	P4			29	24	14	6	0	7	4	0	0	84	44	11	146	185	0.5784	29	0.3182	117.78	56.78	32	5.22
SU-15	SU	sad	BP	P4			15	8	5	0	0	4	2	1	0	35	13	7	39	185	0.5784	15	0.3182	-1.11	2.33	-2.44	0.78
SU-15	SU	sad	WB	P5	missing video	missing video	0	0	0	0	0	0	0	0	0	0	0	0
SU-15	SU	sad	SB	P5	missing video	missing video	0	0	0	0	0	0	0	0	0	0	0	0
SU-15	SU	sad	CFE	P6			11	8	6	0	0	4	0	1	0	30	14	5	25	56	-0.1071	11	0.1579	-16.67	-3.22	-1.33	-1.44
SU-15	SU	sad	CF	P6			8	6	4	0	0	3	0	0	0	21	10	3	31	56	-0.1071	8	0.1579	-10	-13.22	-5.78	-3.67
SU-16	SU	ad	C	P1			8	3	5	0	0	5	0	2	1	24	8	7	130	239	0.0879	9	-0.28	90.45	9.09	4.45	-0.36
SU-16	SU	ad	T	P1			11	7	7	0	0	10	0	4	0	39	14	14	109	239	0.0879	16	-0.28	67.55	25.45	11	7.27
SU-16	SU	ad	HD	P2			0	1	2	0	0	4	4	5	0	16	3	13	23	31	0.4839	6	0.2	-26.27	0.36	-1	6.18
SU-16	SU	ad	LD	P2			2	0	0	0	0	2	2	1	0	7	0	5	8	31	0.4839	4	0.2	-42.64	-9.45	-4.27	-2.55
SU-16	SU	ad	HA	P3			3	2	0	0	0	0	0	0	0	5	2	0	18	34	0.0588	5	0	-31.73	-11.64	-2.09	-8
SU-16	SU	ad	SA	P3			1	2	0	0	0	2	0	0	0	5	2	2	16	34	0.0588	5	0	-33.91	-11.64	-2.09	-5.82
SU-16	SU	ad	WP	P4			5	2	0	0	0	0	0	0	0	7	2	0	53	70	0.5143	7	0.1667	6.45	-9.45	-2.09	-8
SU-16	SU	ad	BP	P4			1	2	0	0	0	2	0	0	0	5	2	2	17	70	0.5143	5	0.1667	-32.82	-11.64	-2.09	-5.82
SU-16	SU	ad	WB	P5			0	1	0	0	0	2	2	1	0	6	1	5	10	25	-0.2	4	-0.2	-40.45	-10.55	-3.18	-2.55
SU-16	SU	ad	SB	P5			2	3	1	0	0	3	3	2	1	15	4	8	15	25	-0.2	6	-0.2	-35	-0.73	0.09	0.73
SU-16	SU	ad	CFE	P6			11	4	1	0	0	6	6	5	1	34	5	17	71	166	-0.1446	9	0.2	26.09	20	1.18	10.55
SU-16	SU	ad	CF	P6			5	3	1	0	0	5	5	5	1	25	4	15	95	166	-0.1446	6	0.2	52.27	10.18	0.09	8.36
SU-17	SU	ad	C	P1			11	5	1	1	0	4	0	3	1	26	7	7	220	244	0.8033	7	0.2727	157.73	-12.91	-8.73	-2.55
SU-17	SU	ad	T	P1			4	4	1	0	0	3	0	2	0	14	5	5	24	244	0.8033	4	0.2727	-56.09	-26	-10.91	-4.73
SU-17	SU	ad	HD	P2			16	14	6	0	0	11	0	6	1	54	20	17	88	151	0.1656	16	-0.1351	13.73	17.64	5.45	8.36
SU-17	SU	ad	LD	P2			21	15	3	0	0	9	1	5	5	59	18	15	63	151	0.1656	21	-0.1351	-13.55	23.09	3.27	6.18
SU-17	SU	ad	HA	P3			16	12	3	0	2	2	0	1	0	36	17	3	102	115	0.7739	13	0.5294	29	-2	2.18	-6.91
SU-17	SU	ad	SA	P3			5	1	1	0	0	1	0	0	0	8	2	1	13	115	0.7739	4	0.5294	-68.09	-32.55	-14.18	-9.09
SU-17	SU	ad	WP	P4			9	8	6	0	0	6	0	3	0	32	14	9	29	177	-0.6723	9	-0.2174	-50.64	-6.36	-1.09	-0.36
SU-17	SU	ad	BP	P4			16	11	8	0	0	4	0	1	0	40	19	5	148	177	-0.6723	14	-0.2174	79.18	2.36	4.36	-4.73
SU-17	SU	ad	WB	P5			11	9	7	0	1	4	0	4	1	37	17	8	58	80	0.45	11	0.2941	-19	-0.91	2.18	-1.45
SU-17	SU	ad	SB	P5			6	2	2	0	0	2	0	2	0	14	4	4	22	80	0.45	6	0.2941	-58.27	-26	-12	-5.82
SU-17	SU	ad	CFE	P6			23	21	16	0	0	12	1	10	2	85	37	23	82	138	0.1884	23	0.2432	7.18	51.45	24	14.91
SU-17	SU	ad	CF	P6			14	12	8	0	0	8	0	7	0	49	20	15	56	138	0.1884	14	0.2432	-21.18	12.18	5.45	6.18
AA-1	AA	ad	C	P1			2	0	2	0	0	0	0	0	0	4	2	0	21	73	-0.4247	4	-0.5556	-5.8	-6	-1.8	-2.6
AA-1	AA	ad	T	P1			11	2	0	0	0	1	0	0	0	14	2	1	52	73	-0.4247	14	-0.5556	31.4	6	-1.8	-1.4
AA-1	AA	ad	HD	P2	missing video	missing video	0	0	0	0	0	0	0	0	0	0	0	0
AA-1	AA	ad	LD	P2	missing video	missing video	0	0	0	0	0	0	0	0	0	0	0	0
AA-1	AA	ad	HA	P3			1	4	3	0	0	4	4	1	0	17	7	9	32	60	0.0667	6	0.2	7.4	9.6	4.2	8.2
AA-1	AA	ad	SA	P3			0	3	2	0	0	1	1	1	0	8	5	3	28	60	0.0667	4	0.2	2.6	-1.2	1.8	1
AA-1	AA	ad	WP	P4			1	2	1	0	0	0	0	0	1	5	3	0	12	22	0.0909	4	-0.2	-16.6	-4.8	-0.6	-2.6
AA-1	AA	ad	BP	P4			4	2	0	0	0	0	0	0	0	6	2	0	10	22	0.0909	6	-0.2	-19	-3.6	-1.8	-2.6
AA-1	AA	ad	WB	P5	missing video	missing video	0	0	0	0	0	0	0	0	0	0	0	0
AA-1	AA	ad	SB	P5	missing video	missing video	0	0	0	0	0	0	0	0	0	0	0	0
AA-1	AA	ad	CFE	P6	missing video	missing video	0	0	0	0	0	0	0	0	0	0	0	0
AA-1	AA	ad	CF	P6	missing video	missing video	0	0	0	0	0	0	0	0	0	0	0	0
AA-2	AA	ad	C	P1			10	9	8	0	0	4	0	0	1	32	17	4	38	96	-0.2083	10	0.1111	-8.78	-22.56	-7.67	-11.33
AA-2	AA	ad	T	P1			8	6	5	0	0	3	0	0	0	22	11	3	58	96	-0.2083	8	0.1111	13.44	-33.67	-14.33	-12.44
AA-2	AA	ad	HD	P2			5	4	3	0	0	2	1	0	0	15	7	3	19	27	0.4074	5	0	-29.89	-41.44	-18.78	-12.44
AA-2	AA	ad	LD	P2			5	2	1	0	0	1	0	1	0	10	3	2	8	27	0.4074	5	0	-42.11	-47	-23.22	-13.56
AA-2	AA	ad	HA	P3			21	22	18	0	0	17	8	5	1	92	40	30	51	111	-0.0811	21	0	5.67	44.11	17.89	17.56
AA-2	AA	ad	SA	P3			21	21	19	0	0	17	7	8	0	93	40	32	60	111	-0.0811	21	0	15.67	45.22	17.89	19.78
AA-2	AA	ad	WP	P4	<20s (2s)	<20s (2s)	1	0	0	0	0	0	0	0	0	1	0	0	1	2
AA-2	AA	ad	BP	P4	<20s (2s)	<20s (2s)	1	0	0	0	0	0	0	0	0	1	0	0	1	2
AA-2	AA	ad	WB	P5			24	23	19	0	4	15	8	0	1	94	46	23	66	109	0.211	24	0.1429	22.33	46.33	24.56	9.78
AA-2	AA	ad	SB	P5			18	18	14	0	0	12	7	1	1	71	32	20	43	109	0.211	18	0.1429	-3.22	20.78	9	6.44
AA-2	AA	ad	CFE	P6			14	12	12	0	0	11	2	2	0	53	24	15	79	116	0.3621	14	0.0769	36.78	0.78	0.11	0.89
AA-2	AA	ad	CF	P6			12	11	8	0	0	8	0	2	0	41	19	10	37	116	0.3621	12	0.0769	-9.89	-12.56	-5.44	-4.67
AA-3	AA	ad	C	P1			20	18	14	0	0	14	0	4	0	70	32	18	107	200	0.07	21	0.0244	39.36	7.27	3.09	0.45
AA-3	AA	ad	T	P1			19	20	19	0	0	18	0	7	0	83	39	25	93	200	0.07	20	0.0244	24.09	21.45	10.73	8.09
AA-3	AA	ad	HD	P2			17	17	13	0	0	12	1	7	0	67	30	20	105	151	0.3907	15	0.1111	37.18	4	0.91	2.64
AA-3	AA	ad	LD	P2			12	7	6	0	0	6	0	0	0	31	13	6	46	151	0.3907	12	0.1111	-27.18	-35.27	-17.64	-12.64
AA-3	AA	ad	HA	P3			10	10	12	0	0	12	0	4	0	48	22	16	67	106	0.2642	13	0.04	-4.27	-16.73	-7.82	-1.73
AA-3	AA	ad	SA	P3			12	11	11	0	0	11	0	3	0	48	22	14	39	106	0.2642	12	0.04	-34.82	-16.73	-7.82	-3.91
AA-3	AA	ad	WP	P4			16	16	14	0	0	13	8	1	1	69	30	22	43	86	0	16	0.1429	-30.45	6.18	0.91	4.82
AA-3	AA	ad	BP	P4			12	12	10	0	0	8	4	0	0	46	22	12	43	86	0	12	0.1429	-30.45	-18.91	-7.82	-6.09
AA-3	AA	ad	WB	P5			14	14	8	0	1	7	0	4	0	48	23	11	45	93	-0.0323	50	0.0101	-28.27	-16.73	-6.73	-7.18
AA-3	AA	ad	SB	P5			15	12	7	0	3	6	0	4	0	47	22	10	48	93	-0.0323	49	0.0101	-25	-17.82	-7.82	-8.27
AA-3	AA	ad	CFE	P6			28	28	25	0	0	24	6	5	0	116	53	35	131	215	0.2186	29	0.1154	65.55	57.45	26	19
AA-3	AA	ad	CF	P6			23	22	20	0	0	20	0	2	0	87	42	22	84	215	0.2186	23	0.1154	14.27	25.82	14	4.82
AA-4	AA	sad	C	P1			5	3	1	0	0	0	0	0	0	9	4	0	31	66	-0.0606	9	-0.1	-37.27	-6.64	-0.27	-2.27
AA-4	AA	sad	T	P1			9	2	0	0	0	0	0	0	0	11	2	0	35	66	-0.0606	11	-0.1	-32.91	-4.45	-2.45	-2.27
AA-4	AA	sad	HD	P2			12	3	1	0	0	1	0	0	0	17	4	1	96	159	0.2075	17	0.2593	33.64	2.09	-0.27	-1.18
AA-4	AA	sad	LD	P2			9	0	2	0	0	0	0	0	0	11	2	0	63	159	0.2075	10	0.2593	-2.36	-4.45	-2.45	-2.27
AA-4	AA	sad	HA	P3			7	2	2	0	0	0	0	0	0	11	4	0	46	151	-0.3907	11	-0.2143	-20.91	-4.45	-0.27	-2.27
AA-4	AA	sad	SA	P3			10	3	3	0	0	1	0	0	0	17	6	1	105	151	-0.3907	17	-0.2143	43.45	2.09	1.91	-1.18
AA-4	AA	sad	WP	P4			9	8	1	0	0	4	4	1	0	27	9	9	127	164	0.5488	11	-0.0435	67.45	13	5.18	7.55
AA-4	AA	sad	BP	P4			11	4	0	0	0	2	2	0	0	19	4	4	37	164	0.5488	12	-0.0435	-30.73	4.27	-0.27	2.09
AA-4	AA	sad	WB	P5			8	1	1	0	0	0	0	0	0	10	2	0	67	118	0.1356	10	-0.0909	2	-5.55	-2.45	-2.27
AA-4	AA	sad	SB	P5			9	1	1	0	0	1	0	0	0	12	2	1	51	118	0.1356	12	-0.0909	-15.45	-3.36	-2.45	-1.18
AA-4	AA	sad	CFE	P6			11	2	4	0	0	2	2	0	0	21	6	4	76	124	0.2258	21	0.1351	11.82	6.45	1.91	2.09
AA-4	AA	sad	CF	P6			5	2	4	0	0	3	2	0	0	16	6	5	48	124	0.2258	16	0.1351	-18.73	1	1.91	3.18
AA-5	AA	sad	C	P1			3	2	3	0	0	4	4	2	0	18	5	10	134	241	0.112	9	0.0588	48.09	-0.64	0.91	2.09
AA-5	AA	sad	T	P1			2	3	1	0	0	6	6	4	0	22	4	16	107	241	0.112	8	0.0588	18.64	3.73	-0.18	8.64
AA-5	AA	sad	HD	P2			15	7	3	0	0	12	12	10	0	59	10	34	96	157	0.2229	18	0.2414	6.64	44.09	6.36	28.27
AA-5	AA	sad	LD	P2			7	3	0	0	0	7	7	5	0	29	3	19	61	157	0.2229	11	0.2414	-31.55	11.36	-1.27	11.91
AA-5	AA	sad	HA	P3			5	2	1	0	0	2	2	1	0	13	3	5	25	53	-0.0566	6	0.2	-70.82	-6.09	-1.27	-3.36
AA-5	AA	sad	SA	P3			5	2	1	0	0	2	2	1	0	13	3	5	28	53	-0.0566	4	0.2	-67.55	-6.09	-1.27	-3.36
AA-5	AA	sad	WP	P4			5	7	0	0	0	1	0	0	0	13	7	1	84	148	0.1351	13	0	-6.45	-6.09	3.09	-7.73
AA-5	AA	sad	BP	P4			2	5	0	0	0	6	0	0	0	13	5	6	64	148	0.1351	13	0	-28.27	-6.09	0.91	-2.27
AA-5	AA	sad	WB	P5			5	1	0	0	0	0	0	0	0	6	1	0	160	310	0.0323	6	-0.2941	76.45	-13.73	-3.45	-8.82
AA-5	AA	sad	SB	P5			10	0	1	0	0	0	0	0	0	11	1	0	150	310	0.0323	11	-0.2941	65.55	-8.27	-3.45	-8.82
AA-5	AA	sad	CFE	P6			10	5	2	0	0	0	1	0	0	18	7	1	110	170	0.2941	18	0.5	21.91	-0.64	3.09	-7.73
AA-5	AA	sad	CF	P6			7	1	0	0	0	0	0	0	0	8	1	0	60	170	0.2941	6	0.5	-32.64	-11.55	-3.45	-8.82
AA-6	AA	sad	C	P1			18	17	15	0	0	0	0	0	0	50	32	0	137	191	0.4346	17	0.1724	58.36	7.09	10.73	-6.64
AA-6	AA	sad	T	P1			12	12	10	0	0	0	0	0	0	34	22	0	54	191	0.4346	12	0.1724	-32.18	-10.36	-0.18	-6.64
AA-6	AA	sad	HD	P2			10	9	3	0	0	7	0	4	0	33	12	11	92	166	0.1084	10	-0.2	9.27	-11.45	-11.09	5.36
AA-6	AA	sad	LD	P2			16	8	1	0	0	4	0	2	0	31	9	6	74	166	0.1084	15	-0.2	-10.36	-13.64	-14.36	-0.09
AA-6	AA	sad	HA	P3			8	8	5	0	1	0	0	0	1	23	14	0	25	133	-0.6241	8	-0.2727	-63.82	-22.36	-8.91	-6.64
AA-6	AA	sad	SA	P3			15	14	13	0	0	0	0	0	0	42	27	0	108	133	-0.6241	14	-0.2727	26.73	-1.64	5.27	-6.64
AA-6	AA	sad	WP	P4			14	13	10	0	0	6	0	3	1	47	23	9	68	123	0.1057	14	-0.0667	-16.91	3.82	0.91	3.18
AA-6	AA	sad	BP	P4			16	15	10	0	0	5	0	0	2	48	25	5	55	123	0.1057	16	-0.0667	-31.09	4.91	3.09	-1.18
AA-6	AA	sad	WB	P5			19	23	10	0	4	18	0	2	0	76	37	20	151	205	0.4732	19	-0.05	73.64	35.45	16.18	15.18
AA-6	AA	sad	SB	P5			22	17	5	0	0	7	0	3	0	54	22	10	54	205	0.4732	21	-0.05	-32.18	11.45	-0.18	4.27
AA-6	AA	sad	CFE	P6			15	12	8	0	0	6	1	0	0	42	20	7	111	184	0.2065	15	0.0345	30	-1.64	-2.36	1
AA-6	AA	sad	CF	P6			14	11	12	0	0	5	0	0	0	42	23	5	73	184	0.2065	14	0.0345	-11.45	-1.64	0.91	-1.18
AA-7	AA	ad	C	P1			36	34	24	0	0	20	13	2	1	130	58	35	77	167	-0.0778	39	0.013	16.55	34.55	17.91	5.27
AA-7	AA	ad	T	P1			41	38	29	0	0	26	24	1	1	160	67	51	90	167	-0.0778	38	0.013	30.73	67.27	27.73	22.73
AA-7	AA	ad	HD	P2			21	20	16	0	0	16	11	1	0	85	36	28	60	141	-0.1489	34	-0.0933	-2	-14.55	-6.09	-2.36
AA-7	AA	ad	LD	P2			12	11	7	0	0	6	3	2	1	42	18	11	81	141	-0.1489	41	-0.0933	20.91	-61.45	-25.73	-20.91
AA-7	AA	ad	HA	P3			26	25	8	0	0	2	0	0	0	61	33	2	41	84	-0.0238	27	0	-22.73	-40.73	-9.36	-30.73
AA-7	AA	ad	SA	P3			23	23	3	0	0	0	0	0	0	49	26	0	43	84	-0.0238	27	0	-20.55	-53.82	-17	-32.91
AA-7	AA	ad	WP	P4			23	20	17	0	0	17	14	3	0	94	37	34	50	131	-0.2366	23	-0.1321	-12.91	-4.73	-5	4.18
AA-7	AA	ad	BP	P4			29	29	23	0	0	23	21	4	2	131	52	48	81	131	-0.2366	30	-0.1321	20.91	35.64	11.36	19.45
AA-7	AA	ad	WB	P5			12	10	6	0	1	6	6	1	0	42	17	13	25	55	-0.0909	11	-0.0833	-40.18	-61.45	-26.82	-18.73
AA-7	AA	ad	SB	P5			11	9	8	0	0	7	5	0	0	40	17	12	30	55	-0.0909	13	-0.0833	-34.73	-63.64	-26.82	-19.82
AA-7	AA	ad	CFE	P6			40	38	31	0	0	31	27	6	1	174	69	64	95	164	0.1585	39	0.013	36.18	82.55	29.91	36.91
AA-7	AA	ad	CF	P6			39	37	32	0	0	32	30	2	0	172	69	64	69	164	0.1585	38	0.013	7.82	80.36	29.91	36.91
AA-8	AA	ad	C	P1			2	3	2	0	0	10	10	1	1	29	5	21	102	180	0.1333	15	0.1111	22.44	6.67	-0.11	11.33
AA-8	AA	ad	T	P1			6	3	0	0	0	6	6	2	0	23	3	14	78	180	0.1333	12	0.1111	-4.22	0	-2.33	3.56
AA-8	AA	ad	HD	P2			17	8	0	0	0	0	0	0	1	26	8	0	125	195	0.2821	26	0.2381	48	3.33	3.22	-12
AA-8	AA	ad	LD	P2			5	9	0	0	0	1	0	0	0	15	9	1	70	195	0.2821	16	0.2381	-13.11	-8.89	4.33	-10.89
AA-8	AA	ad	HA	P3			5	5	2	0	0	8	8	7	2	37	7	23	61	195	-0.3744	10	-0.2593	-23.11	15.56	2.11	13.56
AA-8	AA	ad	SA	P3			13	9	3	0	0	10	10	9	4	58	12	29	134	195	-0.3744	17	-0.2593	58	38.89	7.67	20.22
AA-8	AA	ad	WP	P4			2	0	0	0	0	4	4	1	0	11	0	9	30	56	0.0714	5	0.1111	-57.56	-13.33	-5.67	-2
AA-8	AA	ad	BP	P4			0	0	0	0	0	4	3	1	0	8	0	8	26	56	0.0714	4	0.1111	-62	-16.67	-5.67	-3.11
AA-8	AA	ad	WB	P5			5	3	0	0	1	0	2	0	1	12	4	2	115	192	0.1979	12	0.0435	36.89	-12.22	-1.22	-9.78
AA-8	AA	ad	SB	P5			7	3	0	0	0	1	0	0	0	11	3	1	77	192	0.1979	11	0.0435	-5.33	-13.33	-2.33	-10.89
AA-8	AA	ad	CFE	P6	missing video	missing video	0	0	0	0	0	0	0	0	0	0	0	0
AA-8	AA	ad	CF	P6	missing video	missing video	0	0	0	0	0	0	0	0	0	0	0	0
AA-9	AA	ad	C	P1			13	13	12	1	0	1	0	0	2	42	26	1	53	60	0.7667	13	0.625	29.44	26.44	18.89	-1
AA-9	AA	ad	T	P1			3	3	2	0	0	0	0	0	0	8	5	0	7	60	0.7667	3	0.625	-21.67	-11.33	-4.44	-2.11
AA-9	AA	ad	HD	P2			3	2	0	0	0	1	0	0	0	6	2	1	10	22	-0.0909	2	-0.3333	-18.33	-13.56	-7.78	-1
AA-9	AA	ad	LD	P2			4	3	2	0	0	1	0	0	0	10	5	1	12	22	-0.0909	4	-0.3333	-16.11	-9.11	-4.44	-1
AA-9	AA	ad	HA	P3			8	8	4	0	1	1	0	1	0	23	13	2	23	83	-0.4458	8	-0.2381	-3.89	5.33	4.44	0.11
AA-9	AA	ad	SA	P3			13	12	7	0	0	3	0	2	3	40	19	5	60	83	-0.4458	13	-0.2381	37.22	24.22	11.11	3.44
AA-9	AA	ad	WP	P4			5	3	1	0	0	0	0	0	0	9	4	0	9	24	-0.25	5	-0.1667	-19.44	-10.22	-5.56	-2.11
AA-9	AA	ad	BP	P4			7	5	2	0	0	1	1	1	1	18	7	3	15	24	-0.25	7	-0.1667	-12.78	-0.22	-2.22	1.22
AA-9	AA	ad	WB	P5			8	4	2	0	0	3	0	0	0	17	6	3	66	76	0.7368	7	0.4	43.89	-1.33	-3.33	1.22
AA-9	AA	ad	SB	P5			3	3	0	0	0	2	0	1	0	9	3	3	10	76	0.7368	3	0.4	-18.33	-10.22	-6.67	1.22
AA-9	AA	ad	CFE	P6	<20s (13s)	<20s (13s)	3	3	1	0	0	1	0	0	0	8	4	1	10	13
AA-9	AA	ad	CF	P6	<20s (13s)	<20s (13s)	1	1	0	0	0	0	0	0	0	2	1	0	3	13
AA-10	AA	ad	C	P1			23	20	16	0	0	16	5	7	7	94	36	28	99	133	0.4887	24	0.2632	50.18	45.91	15.55	16.55
AA-10	AA	ad	T	P1			12	8	5	0	0	5	0	2	0	32	13	7	34	133	0.4887	14	0.2632	-20.73	-21.73	-9.55	-6.36
AA-10	AA	ad	HD	P2			16	15	15	0	0	15	0	3	1	65	30	18	64	127	0.0079	16	-0.0588	12	14.27	9	5.64
AA-10	AA	ad	LD	P2			17	17	17	0	0	16	3	2	1	73	34	21	63	127	0.0079	18	-0.0588	10.91	23	13.36	8.91
AA-10	AA	ad	HA	P3			18	17	15	0	0	15	1	7	3	76	32	23	105	141	0.4894	21	0.1667	56.73	26.27	11.18	11.09
AA-10	AA	ad	SA	P3			12	10	9	0	0	8	0	1	1	41	19	9	36	141	0.4894	15	0.1667	-18.55	-11.91	-3	-4.18
AA-10	AA	ad	WP	P4			21	18	7	0	0	6	0	3	11	66	25	9	57	97	0.1753	22	0.1	4.36	15.36	3.55	-4.18
AA-10	AA	ad	BP	P4			20	14	7	0	0	6	1	0	1	49	21	7	40	97	0.1753	18	0.1	-14.18	-3.18	-0.82	-6.36
AA-10	AA	ad	WB	P5			13	11	7	0	1	7	0	3	2	44	19	10	42	117	-0.2821	13	-0.2778	-12	-8.64	-3	-3.09
AA-10	AA	ad	SB	P5			19	17	12	0	0	11	6	5	5	75	29	22	75	117	-0.2821	23	-0.2778	24	25.18	7.91	10
AA-10	AA	ad	CFE	P6			5	2	1	0	0	0	0	0	0	8	3	0	21	21	1	5	1	-34.91	-47.91	-20.45	-14
AA-10	AA	ad	CF	P6			0	0	0	0	0	0	0	0	0	0	0	0	0	21	1	0	1	-57.82	-56.64	-23.73	-14
AA-11	AA	ad	C	P1			4	1	0	0	0	0	0	0	0	5	1	0	28	76	-0.2632	5	-0.375	-32.78	-6.33	-1.33	0
AA-11	AA	ad	T	P1			6	5	0	0	0	0	0	0	0	11	5	0	48	76	-0.2632	11	-0.375	-10.56	0.33	3.11	0
AA-11	AA	ad	HD	P2			14	1	1	0	0	0	0	0	0	16	2	0	85	115	0.4783	16	0.3333	30.56	5.89	-0.22	0
AA-11	AA	ad	LD	P2			6	1	0	0	0	0	0	0	1	8	1	0	30	115	0.4783	8	0.3333	-30.56	-3	-1.33	0
AA-11	AA	ad	HA	P3			5	4	0	0	0	0	0	0	0	9	4	0	54	153	-0.2941	9	-0.4194	-3.89	-1.89	2	0
AA-11	AA	ad	SA	P3			16	4	1	0	0	0	0	0	1	22	5	0	99	153	-0.2941	22	-0.4194	46.11	12.56	3.11	0
AA-11	AA	ad	WP	P4			2	0	1	0	0	0	0	0	0	3	1	0	17	60	-0.4333	3	-0.5	-45	-8.56	-1.33	0
AA-11	AA	ad	BP	P4			6	2	1	0	0	0	0	0	0	9	3	0	43	60	-0.4333	9	-0.5	-16.11	-1.89	0.89	0
AA-11	AA	ad	WB	P5			13	0	0	0	0	0	0	0	0	13	0	0	46	171	-0.462	13	0.0833	-12.78	2.56	-2.44	0
AA-11	AA	ad	SB	P5			11	0	0	0	0	0	0	0	0	11	0	0	125	171	-0.462	11	0.0833	75	0.33	-2.44	0
AA-11	AA	ad	CFE	P6	missing video	missing video	0	0	0	0	0	0	0	0	0	0	0	0
AA-11	AA	ad	CF	P6	missing video	missing video	0	0	0	0	0	0	0	0	0	0	0	0
AA-12	AA	ad	C	P1			13	13	10	0	0	9	6	2	0	53	23	17	52	102	0.0196	14	-0.0968	-27.27	-17	-5.64	-7.55
AA-12	AA	ad	T	P1			17	16	14	0	0	14	11	1	0	73	30	26	50	102	0.0196	17	-0.0968	-29.45	4.82	2	2.27
AA-12	AA	ad	HD	P2			22	19	14	0	0	14	6	8	0	83	33	28	94	172	0.093	21	0.1667	18.55	15.73	5.27	4.45
AA-12	AA	ad	LD	P2			13	12	5	0	0	5	1	1	1	38	17	7	78	172	0.093	15	0.1667	1.09	-33.36	-12.18	-18.45
AA-12	AA	ad	HA	P3			10	8	7	0	0	7	3	4	0	39	15	14	63	173	-0.2717	11	-0.2667	-15.27	-32.27	-14.36	-10.82
AA-12	AA	ad	SA	P3			21	18	16	0	0	16	9	5	0	85	34	30	110	173	-0.2717	19	-0.2667	36	17.91	6.36	6.64
AA-12	AA	ad	WP	P4			14	14	13	0	0	13	7	7	0	68	27	27	73	160	-0.0875	14	0	-4.36	-0.64	-1.27	3.36
AA-12	AA	ad	BP	P4			14	13	11	0	0	11	5	4	0	58	24	20	87	160	-0.0875	14	0	10.91	-11.55	-4.55	-4.27
AA-12	AA	ad	WB	P5			17	17	13	0	2	13	5	7	0	74	32	25	63	167	-0.2455	18	-0.0769	-15.27	5.91	4.18	1.18
AA-12	AA	ad	SB	P5			21	21	17	0	1	17	9	11	1	98	39	37	104	167	-0.2455	21	-0.0769	29.45	32.09	11.82	14.27
AA-12	AA	ad	CFE	P6			19	18	16	0	0	16	15	3	0	87	34	34	90	150	0.2	15	-0.0323	14.18	20.09	6.36	11
AA-12	AA	ad	CF	P6			15	15	15	0	0	12	7	3	0	67	30	22	60	150	0.2	16	-0.0323	-18.55	-1.73	2	-2.09
AA-13	AA	ad	C	P1			14	12	10	0	0	7	0	4	2	49	22	11	37	123	-0.3984	13	-0.1333	-18.43	19.86	10.57	5
AA-13	AA	ad	T	P1			17	16	9	0	0	9	3	4	0	58	25	16	86	123	-0.3984	17	-0.1333	37.57	30.14	14	10.71
AA-13	AA	ad	HD	P2			9	9	9	0	0	9	0	4	0	40	18	13	57	200	-0.43	12	0.0435	4.43	9.57	6	7.29
AA-13	AA	ad	LD	P2			14	9	8	0	0	8	0	5	0	44	17	13	143	200	-0.43	11	0.0435	102.71	14.14	4.86	7.29
AA-13	AA	ad	HA	P3	<20s (17s)	<20s (17s)	4	0	0	0	0	0	0	0	0	4	0	0	13	17
AA-13	AA	ad	SA	P3	<20s (17s)	<20s (17s)	4	1	0	0	0	0	0	0	0	5	1	0	4	17
AA-13	AA	ad	WP	P4			8	2	1	0	0	0	0	0	0	11	3	0	16	23	0.3913	5	0.25	-42.43	-23.57	-11.14	-7.57
AA-13	AA	ad	BP	P4			5	1	0	0	0	0	0	0	0	6	1	0	7	23	0.3913	3	0.25	-52.71	-29.29	-13.43	-7.57
AA-13	AA	ad	WB	P5	<20s (1s)	<20s (1s)	1	0	0	0	0	0	0	0	0	1	0	0	0	1
AA-13	AA	ad	SB	P5	<20s (1s)	<20s (1s)	4	0	0	0	0	0	0	0	0	4	0	0	1	1
AA-13	AA	ad	CFE	P6			10	7	0	0	0	0	0	0	1	18	7	0	41	79	0.038	12	0	-13.86	-15.57	-6.57	-7.57
AA-13	AA	ad	CF	P6			17	9	0	0	0	0	0	0	1	27	9	0	38	79	0.038	12	0	-17.29	-5.29	-4.29	-7.57
AA-14	AA	ad	C	P1			16	7	1	0	0	1	0	0	3	28	8	1	22	69	-0.3623	15	-0.0909	-3.22	3	-2.11	-3.67
AA-14	AA	ad	T	P1			14	9	3	0	0	2	0	1	6	35	12	3	47	69	-0.3623	18	-0.0909	24.56	10.78	2.33	-1.44
AA-14	AA	ad	HD	P2			7	6	1	0	0	1	0	0	0	15	7	1	22	45	-0.0222	9	0.2857	-3.22	-11.44	-3.22	-3.67
AA-14	AA	ad	LD	P2			7	5	3	0	0	2	0	0	1	18	8	2	23	45	-0.0222	5	0.2857	-2.11	-8.11	-2.11	-2.56
AA-14	AA	ad	HA	P3			3	2	0	0	0	0	0	0	0	5	2	0	2	32	-0.875	4	-0.3846	-25.44	-22.56	-8.78	-4.78
AA-14	AA	ad	SA	P3			9	7	6	0	0	6	0	1	2	31	13	7	30	32	-0.875	9	-0.3846	5.67	6.33	3.44	3
AA-14	AA	ad	WP	P4	<20s (8s)	<20s (8s)	1	1	0	0	0	0	0	0	0	2	1	0	2	8
AA-14	AA	ad	BP	P4	<20s (8s)	<20s (8s)	5	4	0	0	0	0	0	0	1	10	4	0	6	8
AA-14	AA	ad	WB	P5			17	15	12	0	0	12	2	6	4	68	27	20	60	79	0.519	16	0.28	39	47.44	19	17.44
AA-14	AA	ad	SB	P5			9	8	4	0	0	4	0	2	1	28	12	6	19	79	0.519	9	0.28	-6.56	3	2.33	1.89
AA-14	AA	ad	CFE	P6			5	3	1	0	0	1	0	0	0	10	4	1	8	24	-0.3333	4	-0.2	-18.78	-17	-6.56	-3.67
AA-14	AA	ad	CF	P6			7	4	2	0	0	1	0	1	0	15	6	2	16	24	-0.3333	6	-0.2	-9.89	-11.44	-4.33	-2.56
