## Supplemental Tables 1, 2 for "Ecological background predicts object feature salience in *Sylvaemus uralensis* and *Apodemus agrarius*": Supplementary Table 2.xlsx

### Sheet: Лист1
	Pair 1 Apex shape	Pair 2 Height	Pair 3 Small aperture	Pair 4 Color	Pair 5 Large aperture	Pair 6 Eye motif	Notes
S. uralensis
Starting N	17	17	17	17	17	17
Counterbalancing error	2	0	0	0	0	0	¹ SU-4, SU-12: received P1 twice, not tested on P4
Missing video	0	0	1	2	1	0	² SU-2: P3; SU-4: P4; SU-12: P4; SU-15: P5
< 20 s exploration	1	1	0	0	4	1	³ SU-3: P2 (14s); SU-6: P6 (5s); SU-7: P1 (1s), P5 (2s); SU-11: P5 (19s); SU-12: P5 (14s); SU-14: P5 (9s)
Final N	14	16	16	15	12	16
A. agrarius
Starting N	14	14	14	14	14	14
Counterbalancing error	0	0	0	0	0	0
Missing video	0	1	0	0	1	3	⁴ AA-1: P2, P5, P6; AA-8: P6; AA-11: P6
< 20 s exploration	0	0	1	2	1	1	⁵ AA-2: P4 (2s); AA-9: P6 (13s); AA-13: P3 (17s), P5 (1s); AA-14: P4 (8s)
Final N	14	13	13	12	12	10
Total trials excluded	12 of 186 total trials met the < 20 s exclusion criterion
